# Relating genome completeness to functional predictions

**DOI:** 10.1101/2021.10.01.462806

**Authors:** Jessica Liu, Tre’Andice Williams, John A. Burns

## Abstract

Genome and transcriptome assemblies vary in their quality in terms of the connectedness of the assemblies and the amount of biological information captured. Interpreting *de novo* assemblies from new, poorly characterized, organisms in the context of complex traits can be challenging because, in the absence of a reference, it is difficult to know how much information is enough to claim the presence or absence of a trait. This study uses randomly downsampled proteome files to compare a genome completeness metric, BUSCO, to functional predictions of the complex trait of phagocytosis in known phagocytotic organisms broadly across the eukaryotic tree of life. We find that as additional proteins are added, BUSCO scores increase incrementally, while the phagocytosis prediction follows a sigmoidal curve. Generalizing our findings, we suggest a threshold of the number of BUSCOs detected above which one would expect an accurate prediction, positive or negative, of the complex trait of phagocytosis. While these findings are specific to a single trait, the methods can be extended to consider additional functional traits and predictive frameworks.
