## Supplemental Table 1 for "Relating genome completeness to functional predictions"

### Sheet: Table S1-36genomes
EukProt_ID	Name_to_Use	Strain	Previous_Names	Replaces_EukProt_ID	Genus_UniEuk	Epithet_UniEuk	Supergroup_UniEuk	Taxogroup_UniEuk	Taxonomy_UniEuk	Merged_Strains	Data_Source_URL	Data_Source_Name	Paper_DOI	Actions_Prior_to_Use	Data_Source_Type
EP00002	Diphylleia_rotans	NIES-3764			Diphylleia	rotans	Collodictyonidae	Collodictyonidae	Eukaryota;"CRuMs";Collodictyonidae;Diphylleia;Diphylleia rotans;strain NIES-3764	no	https://trace.ncbi.nlm.nih.gov/Traces/sra/?run=SRR5997434	Diphylleia rotans NIES-3764 transcriptome	10.1093/gbe/evy014	assemble mRNA,translate mRNA	transcriptome
EP00003	Mantamonas_plastica	CCAP 1946/1			Mantamonas	plastica	Mantamonas	Mantamonas	Eukaryota;"CRuMs";Mantamonas;Mantamonas plastica;strain CCAP-1946/1	no	https://trace.ncbi.nlm.nih.gov/Traces/sra/?run=SRR5997433	Mantamonas plastica CCAP 1946/1 transcriptome	10.1093/gbe/evy014	assemble mRNA,translate mRNA	transcriptome
EP00004	Rigifila_ramosa	CCAP 1967/1			Rigifila	ramosa	Rigifilida	Rigifilida	Eukaryota;"CRuMs";Rigifilida;Rigifila;Rigifila ramosa;strain CCAP-1967/1	no	https://trace.ncbi.nlm.nih.gov/Traces/sra/?run=SRR5997435	Rigifila ramosa CCAP 1967/1 transcriptome	10.1093/gbe/evy014	assemble mRNA,translate mRNA	transcriptome
EP00005	Dracoamoeba_jomungandri	Chinc5	Stereomyxa_ramosa		Dracoamoeba	jomungandri	Amoebozoa	Acanthopodida	Eukaryota;Amorphea;Amoebozoa;Discosea;Centramoebia;"core centramoebids";Acanthopodida;"DLPV clade";Dracoamoeba;Dracoamoeba jomungandri;strain Chinc5	no	https://doi.org/10.6084/m9.figshare.12410606	MMETSP0439	10.1371/journal.pbio.1001889,10.1093/molbev/msw209	none	transcriptome
EP00033	Pygsuia_biforma	PCbi66			Pygsuia	biforma	Breviatea	Breviatea	Eukaryota;Amorphea;Obazoa;Breviatea;Pygsuia;Pygsuia biforma;strain PCbi66	no	ftp://ftp.ncbi.nlm.nih.gov/sra/wgs_aux/GC/RY/GCRY01/GCRY01.1.fsa_nt.gz	GCRY01000000	10.1098/rspb.2013.1755	translate mRNA	transcriptome
EP00037	Helgoeca_nana	ATCC 50073	Acanthoecopsis_unguiculata,Acanthocorbis_nana		Helgoeca	nana	Choanoflagellata	Acanthoecida	Eukaryota;Amorphea;Obazoa;Opisthokonta;Holozoa;Choanozoa;Choanoflagellata;Acanthoecida;Acanthoecidae;Helgoeca;Helgoeca nana;strain ATCC-50073	no	https://dx.doi.org/10.6084/m9.figshare.5686984.v2	Helgoeca_nana Version 2	10.7554/eLife.34226	none	transcriptome
EP00038	Savillea_parva	ATCC PRA-391	Savillea_micropora,Ellisiella_parva		Savillea	parva	Choanoflagellata	Acanthoecida	Eukaryota;Amorphea;Obazoa;Opisthokonta;Holozoa;Choanozoa;Choanoflagellata;Acanthoecida;Acanthoecidae;Savillea;Savillea parva;strain ATCC-PRA-391	no	https://dx.doi.org/10.6084/m9.figshare.5686984.v2	Savillea_parva Version 2	10.7554/eLife.34226	none	transcriptome
EP00057	Strongylocentrotus_purpuratus	N/A			Strongylocentrotus	purpuratus	Metazoa	Echinodermata	Eukaryota;Amorphea;Obazoa;Opisthokonta;Holozoa;Choanozoa;Metazoa;Animalia;"parahoxozoa";Bilateria;Deuterostomia;Ambulacraria;Echinodermata;Eleutherozoa;Echinozoa;Echinoidea;Euechinoidea;Echinoida;Strongylocentrotus;Strongylocentrotus purpuratus	no	ftp://ftp.ncbi.nlm.nih.gov/genomes/all/GCF/000/002/235/GCF_000002235.4_Spur_4.2/GCF_000002235.4_Spur_4.2_protein.faa.gz	Spur_4.2	10.1126/science.1133609	none	genome
EP00058	Branchiostoma_floridae	N/A			Branchiostoma	floridae	Metazoa	Cephalochordata	Eukaryota;Amorphea;Obazoa;Opisthokonta;Holozoa;Choanozoa;Metazoa;Animalia;"parahoxozoa";Bilateria;Deuterostomia;Chordata;Cephalochordata;Branchiostoma;Branchiostoma floridae	no	ftp://ftp.ncbi.nlm.nih.gov/genomes/all/GCF/000/003/815/GCF_000003815.1_Version_2/GCF_000003815.1_Version_2_protein.faa.gz	Version 2	10.1038/nature06967	none	genome
EP00063	Salmo_salar	N/A			Salmo	salar	Metazoa	Vertebrata	Eukaryota;Amorphea;Obazoa;Opisthokonta;Holozoa;Choanozoa;Metazoa;Animalia;"parahoxozoa";Bilateria;Deuterostomia;Chordata;Vertebrata;Gnathostomata;Teleostomi;Actinopterygii;Actinopteri;Neopterygii;Teleostei;Clupeocephala;Euteleosteomorpha;Salmoniformes;Salmonidae;Salmo;Salmo salar	no	ftp://ftp.ncbi.nlm.nih.gov/genomes/all/GCF/000/233/375/GCF_000233375.1_ICSASG_v2/GCF_000233375.1_ICSASG_v2_protein.faa.gz	ICSASG_v2	10.1038/nature17164	none	genome
EP00071	Canis_lupus	N/A			Canis	lupus	Metazoa	Vertebrata	Eukaryota;Amorphea;Obazoa;Opisthokonta;Holozoa;Choanozoa;Metazoa;Animalia;"parahoxozoa";Bilateria;Deuterostomia;Chordata;Vertebrata;Gnathostomata;Teleostomi;Sarcopterygii;Tetrapoda;Amniota;Mammalia;Theria;Eutheria;Carnivora;Canidae;Canis;Canis lupus;strain familiaris	no	ftp://ftp.ncbi.nlm.nih.gov/genomes/all/GCF/000/002/285/GCF_000002285.3_CanFam3.1/GCF_000002285.3_CanFam3.1_protein.faa.gz	CanFam3.1	10.1038/nature04338	none	genome
EP00120	Capsaspora_owczarzaki	ATCC 30864			Capsaspora	owczarzaki	Filasterea	Filasterea	Eukaryota;Amorphea;Obazoa;Opisthokonta;Holozoa;Filasterea;Capsaspora;Capsaspora owczarzaki;strain ATCC-30864	no	ftp://ftp.ncbi.nlm.nih.gov/genomes/all/GCF/000/151/315/GCF_000151315.2_C_owczarzaki_V2/GCF_000151315.2_C_owczarzaki_V2_protein.faa.gz	C_owczarzaki_V2	10.1038/ncomms3325	none	genome
EP00123	Amoebidium_parasiticum	JAP-7-2			Amoebidium	parasiticum	Ichthyosporea	Ichthyophonida	Eukaryota;Amorphea;Obazoa;Opisthokonta;Holozoa;Ichthyosporea;Ichthyophonida;"AEI clade";Amoebidium;Amoebidium parasiticum; strain JAP-7-2	no	https://figshare.com/articles/Trancriptome_-_Amoebidium_parasiticum/4714243	Apar_Trinity_nonfilt_contigs Version 2	10.1016/j.cub.2015.07.053	none	transcriptome
EP00128	Syssomonas_multiformis	Colp12			Syssomonas	multiformis	Pluriformea	Pluriformea	Eukaryota;Amorphea;Obazoa;Opisthokonta;Holozoa;Pluriformea;Syssomonas;Syssomonas multiformis;strain Colp12	no	https://datadryad.org/resource/doi:10.5061/dryad.26bv4/2	Colp-12_sorted	10.1016/j.cub.2017.06.006	none	transcriptome
EP00159	Fonticula_alba	ATCC 38817			Fonticula	alba	Rotosphaerida	Rotosphaerida	Eukaryota;Amorphea;Obazoa;Opisthokonta;Nucletmycea;Rotosphaerida;Fonticula;Fonticula alba;strain ATCC-38817	no	ftp://ftp.ncbi.nlm.nih.gov/genomes/all/GCF/000/388/065/GCF_000388065.1_Font_alba_ATCC_38817_V2/GCF_000388065.1_Font_alba_ATCC_38817_V2_protein.faa.gz	Font_alba_ATCC_38817_V2	10.1093/molbev/mst241	none	genome
EP00160	Parvularia_atlantis	ATCC 50694	Nuclearia_sp		Parvularia	atlantis	Rotosphaerida	Rotosphaerida	Eukaryota;Amorphea;Obazoa;Opisthokonta;Nucletmycea;Rotosphaerida;Parvularia;Parvularia atlantis;strain ATCC-50694	no	https://figshare.com/articles/Nuclearia_sp_ATCC_50694_-_Transcriptome/3898485	a-Unigene Version 4	10.1016/j.cub.2015.07.053	none	transcriptome
EP00161	Ancyromonas_sigmoides	CCAP 1958/3			Ancyromonas	sigmoides	Ancyromonadida	Ancyromonadida	Eukaryota;Ancyromonadida;Ancyromonadidae;Ancyromonas;Ancyromonas sigmoides;strain CCAP-1958/3	no	https://trace.ncbi.nlm.nih.gov/Traces/sra/?run=SRR5997436	Ancyromonas sigmoides CCAP 1958/3 transcriptome	10.1093/gbe/evy014	assemble mRNA,translate mRNA	transcriptome
EP00162	Nutomonas_longa	CCAP 1958/5			Nutomonas	longa	Ancyromonadida	Ancyromonadida	Eukaryota;Ancyromonadida;Ancyromonadidae;Nutomonas;Nutomonas longa;strain CCAP-1958/5	no	https://figshare.com/articles/Transcriptome_-_Nutomonas_longa/4560862	trinity_assembly Version 3	10.1016/j.cub.2015.07.053	none	transcriptome
EP00218	Dolichomastix_tenuilepis	CCMP3274			Dolichomastix	tenuilepis	Chloroplastida	Mamiellophyceae	Eukaryota;Diaphoretickes;Archaeplastida;Chloroplastida;Chlorophyta;Mamiellophyceae;Dolichomastigaceae;Dolichomastix;Dolichomastix tenuilepis;strain CCMP-3274	no	https://doi.org/10.6084/m9.figshare.12410606	MMETSP0033	10.1371/journal.pbio.1001889,10.1093/molbev/msw209	none	transcriptome
EP00277	Geminigera_cryophila	CCMP2564,CaronLabIsolate			Geminigera	cryophila	Cryptophyceae	Cryptomonadales	Eukaryota;Diaphoretickes;Cryptista;Cryptophyceae;Cryptomonadales;"lineage B";Geminigera;Geminigera cryophila	yes	https://doi.org/10.6084/m9.figshare.12410606	MMETSP0799,MMETSP1102	10.1371/journal.pbio.1001889,10.1093/molbev/msw209	CD-HIT	transcriptome
EP00289	Rhodomonas_salina	CCMP1319			Rhodomonas	salina	Cryptophyceae	Cryptomonadales	Eukaryota;Diaphoretickes;Cryptista;Cryptophyceae;Cryptomonadales;"lineage E";Rhodomonas salina;strain CCMP-1319	no	https://doi.org/10.6084/m9.figshare.12410606	MMETSP1047	10.1371/journal.pbio.1001889,10.1093/molbev/msw209	none	transcriptome
EP00295	Goniomonas_pacifica	CCMP1869			Goniomonas	pacifica	Cryptophyceae	basal_cryptophytes	Eukaryota;Diaphoretickes;Cryptista;Cryptophyceae;Goniomonas;"ma G clade";Goniomonas pacifica;strain CCMP-1869	no	https://doi.org/10.6084/m9.figshare.12410606	MMETSP0107,MMETSP0108	10.1371/journal.pbio.1001889,10.1093/molbev/msw209	CD-HIT	transcriptome
EP00297	Palpitomonas_bilix	NIES-2562			Palpitomonas	bilix	Palpitomonas	Palpitomonas	Eukaryota;Diaphoretickes;Cryptista;Palpitomonas;Palpitomonas bilix;strain NIES-2562	no	https://doi.org/10.6084/m9.figshare.12410606	MMETSP0780	10.1371/journal.pbio.1001889,10.1093/molbev/msw209	none	transcriptome
EP00298	Acanthocystis_sp_HF-20	clone HF-20			Acanthocystis	N/A	Centroplasthelida	Centroplasthelida	Eukaryota;Diaphoretickes;Haptista;Centroplasthelida;Panacanthocystida;Acanthocystidae;Acanthocystis;strain HF-20	no	https://datadryad.org/bitstream/handle/10255/dryad.103233/Acanthocystis_sp_transcriptome.fasta.zip	Transcriptome assembly of Acanthocystis sp	10.1098/rspb.2015.2802	translate mRNA	transcriptome
EP00299	Pterocystis_canadensis	clone 00344	Raineriophrys_erinaceoides		Pterocystis	canadensis	Centroplasthelida	Centroplasthelida	Eukaryota;Diaphoretickes;Haptista;Centroplasthelida;Pterocystida;Pterista;"Pterocystidae C";Pterocystis canadensis	no	https://datadryad.org/bitstream/handle/10255/dryad.103231/Raineriophrys_erinaceoides_transcriptome.fasta.zip	Transcriptome assembly of Raineriophrys erinaceoides	10.1098/rspb.2015.2802	translate mRNA	transcriptome
EP00326	Haptolina_ericina	CCMP281	Chrysochromulina_ericina		Haptolina	ericina	Haptophyta	Prymnesiophyceae	Eukaryota;Diaphoretickes;Haptista;Haptophyta;Prymnesiophyceae;Prymnesiales;Prymnesiaceae;Haptolina;Haptolina ericina;strain CCMP-281	no	https://doi.org/10.6084/m9.figshare.12410606	MMETSP1096	10.1371/journal.pbio.1001889,10.1093/molbev/msw209	none	transcriptome
EP00327	Prymnesium_parvum	Texoma1			Prymnesium	parvum	Haptophyta	Prymnesiophyceae	Eukaryota;Diaphoretickes;Haptista;Haptophyta;Prymnesiophyceae;Prymnesiales;Prymnesiaceae;Prymnesium;Prymnesium parvum;strain Texoma1	no	https://doi.org/10.6084/m9.figshare.12410606	MMETSP0006,MMETSP0007,MMETSP0008,MMETSP0814,MMETSP0815,MMETSP1083	10.1371/journal.pbio.1001889,10.1093/molbev/msw209	CD-HIT	transcriptome
EP00348	Stylonychia_lemnae	asm_v1.0			Stylonychia	lemnae	Alveolata	Spirotrichea	Eukaryota;Diaphoretickes;Sar;Alveolata;Ciliophora;Intramacronucleata;"SAL";Spirotrichea;Perilemmaphora;Hypotrichia;"core oxytrichids";Stylonychia;Stylonychia lemnae;strain asm_v1.0	no	ftp://ftp.ncbi.nlm.nih.gov/genomes/all/GCA/000/751/175/GCA_000751175.1_Stylonychia_lemnae_asm_v1.0/GCA_000751175.1_Stylonychia_lemnae_asm_v1.0_protein.faa.gz	Stylonychia_lemnae_asm_v1.0	10.1093/gbe/evv172	none	genome
EP00357	Protocruzia_adherens	Boccale			Protocruzia	adherens	Alveolata	Protocruzia	Eukaryota;Diaphoretickes;Sar;Alveolata;Ciliophora;Intramacronucleata;Protocruzia;Protocruzia adherens;strain Boccale	no	https://doi.org/10.6084/m9.figshare.12410606	MMETSP0216	10.1371/journal.pbio.1001889,10.1093/molbev/msw209	none	transcriptome
EP00455	Lapot_gusevi	Lap-1			Lapot	gusevi	Rhizaria	Aquavolonida	Eukaryota;Diaphoretickes;Sar;Rhizaria;"eorhiza";Aquavolonida;"NC10 C lineage";Lapot;Lapot gusevi;strain Lap-1	no	https://trace.ncbi.nlm.nih.gov/Traces/sra/?run=SRR7816692	Transcriptome of Lapot gusevi	10.1016/j.ympev.2018.09.004	assemble mRNA,translate mRNA	transcriptome
EP00456	Euglypha_rotunda	CCAP 1520/1			Euglypha	rotunda	Rhizaria	Euglyphida	Eukaryota;Diaphoretickes;Sar;Rhizaria;Cercozoa;"crown cercozoa";Imbricatea;Euglyphida;Euglyphina;Euglyphidae;Euglypha;"Erotunda clade";Euglypha rotunda;strain CCAP-1520/1	no	https://trace.ncbi.nlm.nih.gov/Traces/sra/?run=SRR2006120	Transcriptome of Euglypha rotunda CCAP 1520/1	10.1093/molbev/msv340	assemble mRNA,translate mRNA	transcriptome
EP00597	Dinobryon_sp_UTEXLB2267	UTEXLB2267			Dinobryon	N/A	Stramenopiles	Chrysophyceae	Eukaryota;Diaphoretickes;Sar;Stramenopiles;Gyrista;Ochrophyta;"CS clade";Chrysophyceae;Ochromonadales;Dinobryon;strain UTEX-LB-2267	no	https://doi.org/10.6084/m9.figshare.12410606	MMETSP0019,MMETSP0020,MMETSP0812	10.1371/journal.pbio.1001889,10.1093/molbev/msw209	CD-HIT	transcriptome
EP00598	Pedospumella_elongata	CCAP 955/1	Spumella_elongata		Pedospumella	elongata	Stramenopiles	Chrysophyceae	Eukaryota;Diaphoretickes;Sar;Stramenopiles;Gyrista;Ochrophyta;"CS clade";Chrysophyceae;Ochromonadales;Pedospumella;Pedospumella elongata;strain CCAP-955/1	no	https://doi.org/10.6084/m9.figshare.12410606	MMETSP1098	10.1371/journal.pbio.1001889,10.1093/molbev/msw209	none	transcriptome
EP00600	Ochromonadales_sp_CCMP1393	CCMP1393			N/A	N/A	Stramenopiles	Chrysophyceae	Eukaryota;Diaphoretickes;Sar;Stramenopiles;Gyrista;Ochrophyta;"CS clade";Chrysophyceae;Ochromonadales;strain CCMP-1393	no	https://doi.org/10.6084/m9.figshare.12410606	MMETSP0004,MMETSP0005	10.1371/journal.pbio.1001889,10.1093/molbev/msw209	none	transcriptome
EP00698	Gefionella_okellyi	249			Gefionella	okellyi	Malawimonadidae	Malawimonadidae	Eukaryota;Malawimonadidae;Gefionella;Gefionella okellyi;strain 249	no	https://trace.ncbi.nlm.nih.gov/Traces/sra/?run=SRR5996795	Gefionella okellyi (strain 249) Transcriptome	10.1098/rsos.171707	assemble mRNA,translate mRNA	transcriptome
EP00762	Andalucia_godoyi	And28			Andalucia	godoyi	Jakobida	Jakobida	Eukaryota;Discoba;Jakobida;Andalucina;Andaluciidae;Andalucia;Andalucia godoyi;strain AND28	no	https://megasun.bch.umontreal.ca/Andalucia_godoyi/Andalucia_godoyi_proteome.faa	Andalucia_godoyi_proteome	10.1186/s12915-020-0741-6	none	genome
